# 3’ UTR Insertion of a Directed-Evolved RNA Element for Enhanced Translation

**DOI:** 10.64898/2026.05.07.723449

**Authors:** Xiyang Liu, Qinhao Zhang, Jing Wang, Zheping Zhang, Liqin Zhang

**Author notes:** These authors contributed equally (Xiyang Liu, Qinhao Zhang).

## Abstract

Translation efficiency remains a major limitation for RNA therapeutics. Conventional optimization targets the 5’ untranslated region (5’ UTR), while the 3’ UTR is viewed mainly as a stabilizing element. Here, we demonstrate that the 3’ UTR can be rationally engineered to actively enhance translation. Using an intracellular directed-evolution platform based on the SINEB2 element, we identified RNA modules P51 and its compact variant P51t3,which markedly increased protein output without affecting mRNA levels. P51t3 consistently boosted expression two- to six-fold across plasmid, in vitro transcribed mRNA, and recombinant AAV systems. Mechanistic studies revealed that P51t3 binds ribosomal protein RPL39, recruiting 60S subunits to the initiation site through the natural closed-loop translation model. By integrating evolutionary selection with 3’ UTR design, this work redefines the 3’ UTR as an active translational enhancer and provides a broadly applicable regulatory element for next-generation mRNA and gene-delivery therapeutics.

---

Messenger RNA (mRNA) and adeno-associated viral (AAV) vectors have emerged as leading platforms for therapeutic protein expression.(*1–5*) mRNA enables rapid yet transient translation without genomic integration,(*6*) whereas AAV supports sustained expression through episomal persistence. Despite clinical successes in vaccines and genetic disorders,(*7*) both modalities remain constrained by inefficient translation(*8*), resulting from mRNA instability,(*9–11*) suboptimal ribosome recruitment,(*12, 13*) and limited processing of AAV-derived transcripts.(*14, 15*) Enhancing translational efficiency is therefore key to realizing the full potential of these gene expression platforms.

mRNA consists of a 5’ cap, untranslated regions (UTRs), coding sequence (CDS), and poly(A) tail, with the UTRs playing central roles in transcript stability and translational control.(*16*) While extensive optimization of 5’ UTRs through structural modeling and machine learning has improved expression,(*17–26*) progress on the 3’ UTR has lagged.(*27*) Current strategies—such as eliminating miRNA-binding sites,(*28, 29*) introducing AU-rich or viral-derived elements,(*30, 31*) or applying in vitro evolution(*32*)—primarily stabilize mRNA rather than enhance translation. Because efficient UTR regulation is also critical for AAV-delivered transgenes, new and versatile 3’ UTR design strategies are urgently needed for both mRNA- and AAV-based therapeutics.

Endogenous RNA regulation provides a natural model for translational enhancement.(*33*) The antisense long non-coding RNA Uchl1os activates translation of Uchl1 through an inverted SINEB2 repeat that functions as a cis-acting enhancer, coupled with an antisense domain conferring target specificity(*34–36*). Synthetic systems such as RNAe and CRISPR–dCasRx–SINEB2 have leveraged this SINEB2 domain to boost endogenous protein production.(*37, 38*) Incorporating such translation-enhancing motifs into therapeutic transcripts could overcome inefficient translation across delivery platforms.

Here we report an engineered 3’ UTR module that markedly enhances translation. Building on the natural activity of SINEB2, we used intracellular evolution to derive an optimized variant, P51, and its truncated form P51t3, which act in cis to recruit ribosomes through the closed-loop mechanism. When inserted into the 3’ UTR, both elements substantially increased protein output across multiple mRNA and rAAV constructs. Systematic validation and mechanistic analysis identified their molecular target, establishing P51 as a versatile 3’ UTR enhancer for improving translational efficiency and expanding the mechanistic understanding of active ribosome recruitment by 3’ UTRs.
