## Supplementary material for "3’ UTR Insertion of a Directed-Evolved RNA Element for Enhanced Translation": Table S1-S3: table s1 Sequence of each element.xlsx

### Sheet: Sheet1
Element sequence
SINEB2	CAGTGCTAGAGGAGGTCAGAAGAGGGCATTGGATCCCCCAGAACTGGAGTTATACGGTAACCTCGTGGTGGTTGTGAACCACCATGTGGATGGATATTGAGTTCCAAACACTGGTCCTGTGCAAGAGCATCCAGTGCTCTTAAGTGCTGAGCCATCTCTTTAGCTCC
P1	CAGTGCTAGAGGAGGTCAGAAGAGGGCATTGGATCCCCCAGAACTGGAGTTATACGGTAACCTCGTGGTGGCATTGTACCACCATGTGGATGGATATTGAGTTCCAAACACTGGTCCTGTGCAAGAGCATCCAGTGCTCTTAAGTGCTGAGCCATCTCTTTAGCTCC
P2	CAGTGCTAGAGGAGGTCAGAAGAGGGCATTGGATCCCCCAGAACTGGAGTTATACGGTAACCTCGTGGTGGCTACAAACCACCATGTGGATGGATATTGAGTTCCAAACACTGGTCCTGTGCAAGAGCATCCAGTGCTCTTAAGTGCTGAGCCATCTCTTTAGCTCC
P3	CAGTGCTAGAGGAGGTCAGAAGAGGGCATTGGATCCCCCAGAACTGGAGTTATACGGTAACCTCGTGGTGGCTACAGACCACCATGTGGATGGATATTGAGTTCCAAACACTGGTCCTGTGCAAGAGCATCCAGTGCTCTTAAGTGCTGAGCCATCTCTTTAGCTCC
P4	CAGTGCTAGAGGAGGTCAGAAGAGGGCATTGGATCCCCCAGAACTGGAGTTATACGGTAACCTCGTGGTGGGAAACTGCCACCATGTGGATGGATATTGAGTTCCAAACACTGGTCCTGTGCAAGAGCATCCAGTGCTCTTAAGTGCTGAGCCATCTCTTTAGCTCC
P5	CAGTGCTAGAGGAGGTCAGAAGAGGGCATTGGATCCCCCAGAACTGGAGTTATACGGTAACCTCGTGGTGGGGGCTCCCCACCATGTGGATGGATATTGAGTTCCAAACACTGGTCCTGTGCAAGAGCATCCAGTGCTCTTAAGTGCTGAGCCATCTCTTTAGCTCC
P6	CAGTGCTAGAGGAGGTCAGAAGAGGGCATTGGATCCCCCAGAACTGGAGTTATACGGTAACCTCGTGGTGGCAAGATGCCACCATGTGGATGGATATTGAGTTCCAAACACTGGTCCTGTGCAAGAGCATCCAGTGCTCTTAAGTGCTGAGCCATCTCTTTAGCTCC
P7	CAGTGCTAGAGGAGGTCAGAAGAGGGCATTGGATCCCCCAGAACTGGAGTTATACGGTAACCTCGTGGTGGCAAGATACCACCATGTGGATGGATATTGAGTTCCAAACACTGGTCCTGTGCAAGAGCATCCAGTGCTCTTAAGTGCTGAGCCATCTCTTTAGCTCC
P8	CAGTGCTAGAGGAGGTCAGAAGAGGGCATTGGATCCCCCAGAACTGGAGTTATACGGTAACCTCGTGGTGGTCCCCGCCCACCATGTGGATGGATATTGAGTTCCAAACACTGGTCCTGTGCAAGAGCATCCAGTGCTCTTAAGTGCTGAGCCATCTCTTTAGCTCC
P9	CAGTGCTAGAGGAGGTCAGAAGAGGGCATTGGATCCCCCAGAACTGGAGTTATACGGTAACCTCGTGGTGGTAAGATGCCACCATGTGGATGGATATTGAGTTCCAAACACTGGTCCTGTGCAAGAGCATCCAGTGCTCTTAAGTGCTGAGCCATCTCTTTAGCTCC
P10	CAGTGCTAGAGGAGGTCAGAAGAGGGCATTGGATCCCCCAGAACTGGAGTTATACGGTAACCTCGTGGTGGGGCTCCCCCACCATGTGGATGGATATTGAGTTCCAAACACTGGTCCTGTGCAAGAGCATCCAGTGCTCTTAAGTGCTGAGCCATCTCTTTAGCTCC
P11	CAGTGCTAGAGGAGGTCAGAAGAGGGCATTGGATCCCCCAGAACTGGAGTTATACGGTAACCTCGTGGTGGCCATGTCCCACCATGTGGATGGATATTGAGTTCCAAACACTGGTCCTGTGCAAGAGCATCCAGTGCTCTTAAGTGCTGAGCCATCTCTTTAGCTCC
P12	CAGTGCTAGAGGAGGTCAGAAGAGGGCATTGGATCCCCCAGAACTGGAGTTATACGGTAACCTCGTGGTGGCCGTGTCCCACCATGTGGATGGATATTGAGTTCCAAACACTGGTCCTGTGCAAGAGCATCCAGTGCTCTTAAGTGCTGAGCCATCTCTTTAGCTCC
P13	CAGTGCTAGAGGAGGTCAGAAGAGGGCATTGGATCCCCCAGAACTGGAGTTATACGGTAACCTCGTGGTGGTAAGGCGCCACCATGTGGATGGATATTGAGTTCCAAACACTGGTCCTGTGCAAGAGCATCCAGTGCTCTTAAGTGCTGAGCCATCTCTTTAGCTCC
P14	CAGTGCTAGAGGAGGTCAGAAGAGGGCATTGGATCCCCCAGAACTGGAGTTATACGGTAACCTCGTGGTGGCTAATATCCACCATGTGGATGGATATTGAGTTCCAAACACTGGTCCTGTGCAAGAGCATCCAGTGCTCTTAAGTGCTGAGCCATCTCTTTAGCTCC
P15	CAGTGCTAGAGGAGGTCAGAAGAGGGCATTGGATCCCCCAGAACTGGAGTTATACGGTAACCTCGTGGTGGCCATGACCCACCATGTGGATGGATATTGAGTTCCAAACACTGGTCCTGTGCAAGAGCATCCAGTGCTCTTAAGTGCTGAGCCATCTCTTTAGCTCC
P16	CAGTGCTAGAGGAGGTCAGAAGAGGGCATTGGATCCCCCAGAACTGGAGTTATACGGTAACCTCGTGGTGGGAGTTCCCCACCATGTGGATGGATATTGAGTTCCAAACACTGGTCCTGTGCAAGAGCATCCAGTGCTCTTAAGTGCTGAGCCATCTCTTTAGCTCC
P17	CAGTGCTAGAGGAGGTCAGAAGAGGGCATTGGATCCCCCAGAACTGGAGTTATACGGTAACCTCGTGGTGGACGGTGGCCACCATGTGGATGGATATTGAGTTCCAAACACTGGTCCTGTGCAAGAGCATCCAGTGCTCTTAAGTGCTGAGCCATCTCTTTAGCTCC
P18	CAGTGCTAGAGGAGGTCAGAAGAGGGCATTGGATCCCCCAGAACTGGAGTTATACGGTAACCTCGTGGTGGATATTCCCCACCATGTGGATGGATATTGAGTTCCAAACACTGGTCCTGTGCAAGAGCATCCAGTGCTCTTAAGTGCTGAGCCATCTCTTTAGCTCC
P19	CAGTGCTAGAGGAGGTCAGAAGAGGGCATTGGATCCCCCAGAACTGGAGTTATACGGTAACCTCGTGGTGGGAGTCCCCCACCATGTGGATGGATATTGAGTTCCAAACACTGGTCCTGTGCAAGAGCATCCAGTGCTCTTAAGTGCTGAGCCATCTCTTTAGCTCC
P20	CAGTGCTAGAGGAGGTCAGAAGAGGGCATTGGATCCCCCAGAACTGGAGTTATACGGTAACCTCGTGGTGGATGTTCCCCACCATGTGGATGGATATTGAGTTCCAAACACTGGTCCTGTGCAAGAGCATCCAGTGCTCTTAAGTGCTGAGCCATCTCTTTAGCTCC
P21	CAGTGCTAGAGGAGGTCAGAAGAGGGCATTGGATCCCCCAGAACTGGAGTTATACGGTAACCTCGTGGTGGTTCTTGGCCACCATGTGGATGGATATTGAGTTCCAAACACTGGTCCTGTGCAAGAGCATCCAGTGCTCTTAAGTGCTGAGCCATCTCTTTAGCTCC
P22	CAGTGCTAGAGGAGGTCAGAAGAGGGCATTGGATCCCCCAGAACTGGAGTTATACGGTAACCTCGTGGTGGGGCTCCGCCACCATGTGGATGGATATTGAGTTCCAAACACTGGTCCTGTGCAAGAGCATCCAGTGCTCTTAAGTGCTGAGCCATCTCTTTAGCTCC
P23	CAGTGCTAGAGGAGGTCAGAAGAGGGCATTGGATCCCCCAGAACTGGAGTTATACGGTAACCTCGTGGTGGGTACTTACCACCATGTGGATGGATATTGAGTTCCAAACACTGGTCCTGTGCAAGAGCATCCAGTGCTCTTAAGTGCTGAGCCATCTCTTTAGCTCC
P24	CAGTGCTAGAGGAGGTCAGAAGAGGGCATTGGATCCCCCAGAACTGGAGTTATACGGTAACCTCGTGGTGGCTCTTGGCCACCATGTGGATGGATATTGAGTTCCAAACACTGGTCCTGTGCAAGAGCATCCAGTGCTCTTAAGTGCTGAGCCATCTCTTTAGCTCC
P25	CAGTGCTAGAGGAGGTCAGAAGAGGGCATTGGATCCCCCAGAACTGGAGTTATACGGTAACCTCGTGGTGGGTACTTGCCACCATGTGGATGGATATTGAGTTCCAAACACTGGTCCTGTGCAAGAGCATCCAGTGCTCTTAAGTGCTGAGCCATCTCTTTAGCTCC
P26	CAGTGCTAGAGGAGGTCAGAAGAGGGCATTGGATCCCCCAGAACTGGAGTTATACGGTAACCTCGTGGTGGAGTTGACCCACCATGTGGATGGATATTGAGTTCCAAACACTGGTCCTGTGCAAGAGCATCCAGTGCTCTTAAGTGCTGAGCCATCTCTTTAGCTCC
P27	CAGTGCTAGAGGAGGTCAGAAGAGGGCATTGGATCCCCCAGAACTGGAGTTATACGGTAACCTCGTGGTGGAGTCGACCCACCATGTGGATGGATATTGAGTTCCAAACACTGGTCCTGTGCAAGAGCATCCAGTGCTCTTAAGTGCTGAGCCATCTCTTTAGCTCC
P28	CAGTGCTAGAGGAGGTCAGAAGAGGGCATTGGATCCCCCAGAACTGGAGTTATACGGTAACCTCGTGGTGGTTCATTACCACCATGTGGATGGATATTGAGTTCCAAACACTGGTCCTGTGCAAGAGCATCCAGTGCTCTTAAGTGCTGAGCCATCTCTTTAGCTCC
P29	CAGTGCTAGAGGAGGTCAGAAGAGGGCATTGGATCCCCCAGAACTGGAGTTATACGGTAACCTCGTGGTGGTGTTGACCCACCATGTGGATGGATATTGAGTTCCAAACACTGGTCCTGTGCAAGAGCATCCAGTGCTCTTAAGTGCTGAGCCATCTCTTTAGCTCC
P30	CAGTGCTAGAGGAGGTCAGAAGAGGGCATTGGATCCCCCAGAACTGGAGTTATACGGTAACCTCGTGGTGGTGAGAGCCCACCATGTGGATGGATATTGAGTTCCAAACACTGGTCCTGTGCAAGAGCATCCAGTGCTCTTAAGTGCTGAGCCATCTCTTTAGCTCC
P31	CAGTGCTAGAGGAGGTCAGAAGAGGGCATTGGATCCCCCAGAACTGGAGTTATACGGTAACCTCGTGGTGGAGGTGGGCCACCATGTGGATGGATATTGAGTTCCAAACACTGGTCCTGTGCAAGAGCATCCAGTGCTCTTAAGTGCTGAGCCATCTCTTTAGCTCC
P32	CAGTGCTAGAGGAGGTCAGAAGAGGGCATTGGATCCCCCAGAACTGGAGTTATACGGTAACCTCGTGGTGGTTTATTTCCACCATGTGGATGGATATTGAGTTCCAAACACTGGTCCTGTGCAAGAGCATCCAGTGCTCTTAAGTGCTGAGCCATCTCTTTAGCTCC
P33	CAGTGCTAGAGGAGGTCAGAAGAGGGCATTGGATCCCCCAGAACTGGAGTTATACGGTAACCTCGTGGTGGGATCTTACCACCATGTGGATGGATATTGAGTTCCAAACACTGGTCCTGTGCAAGAGCATCCAGTGCTCTTAAGTGCTGAGCCATCTCTTTAGCTCC
P34	CAGTGCTAGAGGAGGTCAGAAGAGGGCATTGGATCCCCCAGAACTGGAGTTATACGGTAACCTCGTGGTGGCAGCTGTCCACCATGTGGATGGATATTGAGTTCCAAACACTGGTCCTGTGCAAGAGCATCCAGTGCTCTTAAGTGCTGAGCCATCTCTTTAGCTCC
P35	CAGTGCTAGAGGAGGTCAGAAGAGGGCATTGGATCCCCCAGAACTGGAGTTATACGGTAACCTCGTGGTGGGACCCGGCCACCATGTGGATGGATATTGAGTTCCAAACACTGGTCCTGTGCAAGAGCATCCAGTGCTCTTAAGTGCTGAGCCATCTCTTTAGCTCC
P36	CAGTGCTAGAGGAGGTCAGAAGAGGGCATTGGATCCCCCAGAACTGGAGTTATACGGTAACCTCGTGGTGGCGTCCGTCCACCATGTGGATGGATATTGAGTTCCAAACACTGGTCCTGTGCAAGAGCATCCAGTGCTCTTAAGTGCTGAGCCATCTCTTTAGCTCC
P37	CAGTGCTAGAGGAGGTCAGAAGAGGGCATTGGATCCCCCAGAACTGGAGTTATACGGTAACCTCGTGGTGGGAGTGGTCCACCATGTGGATGGATATTGAGTTCCAAACACTGGTCCTGTGCAAGAGCATCCAGTGCTCTTAAGTGCTGAGCCATCTCTTTAGCTCC
P38	CAGTGCTAGAGGAGGTCAGAAGAGGGCATTGGATCCCCCAGAACTGGAGTTATACGGTAACCTCGTGGTGGGAGATATCCACCATGTGGATGGATATTGAGTTCCAAACACTGGTCCTGTGCAAGAGCATCCAGTGCTCTTAAGTGCTGAGCCATCTCTTTAGCTCC
P39	CAGTGCTAGAGGAGGTCAGAAGAGGGCATTGGATCCCCCAGAACTGGAGTTATACGGTAACCTCGTGGTGGTGTAATTCCACCATGTGGATGGATATTGAGTTCCAAACACTGGTCCTGTGCAAGAGCATCCAGTGCTCTTAAGTGCTGAGCCATCTCTTTAGCTCC
P40	CAGTGCTAGAGGAGGTCAGAAGAGGGCATTGGATCCCCCAGAACTGGAGTTATACGGTAACCTCGTGGTGGCGTCCGCCCACCATGTGGATGGATATTGAGTTCCAAACACTGGTCCTGTGCAAGAGCATCCAGTGCTCTTAAGTGCTGAGCCATCTCTTTAGCTCC
P41	CAGTGCTAGAGGAGGTCAGAAGAGGGCATTGGATCCCCCAGAACTGGAGTTATACGGTAACCTCGTGGTGGACGAGACCCACCATGTGGATGGATATTGAGTTCCAAACACTGGTCCTGTGCAAGAGCATCCAGTGCTCTTAAGTGCTGAGCCATCTCTTTAGCTCC
P42	CAGTGCTAGAGGAGGTCAGAAGAGGGCATTGGATCCCCCAGAACTGGAGTTATACGGTAACCTCGTGGTGGTGTGCAGCCACCATGTGGATGGATATTGAGTTCCAAACACTGGTCCTGTGCAAGAGCATCCAGTGCTCTTAAGTGCTGAGCCATCTCTTTAGCTCC
P43	CAGTGCTAGAGGAGGTCAGAAGAGGGCATTGGATCCCCCAGAACTGGAGTTATACGGTAACCTCGTGGTGGGGAACTGCCACCATGTGGATGGATATTGAGTTCCAAACACTGGTCCTGTGCAAGAGCATCCAGTGCTCTTAAGTGCTGAGCCATCTCTTTAGCTCC
P44	CAGTGCTAGAGGAGGTCAGAAGAGGGCATTGGATCCCCCAGAACTGGAGTTATACGGTAACCTCGTGGTGGACGTTGGCCACCATGTGGATGGATATTGAGTTCCAAACACTGGTCCTGTGCAAGAGCATCCAGTGCTCTTAAGTGCTGAGCCATCTCTTTAGCTCC
P45	CAGTGCTAGAGGAGGTCAGAAGAGGGCATTGGATCCCCCAGAACTGGAGTTATACGGTAACCTCGTGGTGGGGGCGGTCCACCATGTGGATGGATATTGAGTTCCAAACACTGGTCCTGTGCAAGAGCATCCAGTGCTCTTAAGTGCTGAGCCATCTCTTTAGCTCC
P46	CAGTGCTAGAGGAGGTCAGAAGAGGGCATTGGATCCCCCAGAACTGGAGTTATACGGTAACCTCGTGGTGGGAACTTACCACCATGTGGATGGATATTGAGTTCCAAACACTGGTCCTGTGCAAGAGCATCCAGTGCTCTTAAGTGCTGAGCCATCTCTTTAGCTCC
P47	CAGTGCTAGAGGAGGTCAGAAGAGGGCATTGGATCCCCCAGAACTGGAGTTATACGGTAACCTCGTGGTGGCGGGATGCCACCATGTGGATGGATATTGAGTTCCAAACACTGGTCCTGTGCAAGAGCATCCAGTGCTCTTAAGTGCTGAGCCATCTCTTTAGCTCC
P48	CAGTGCTAGAGGAGGTCAGAAGAGGGCATTGGATCCCCCAGAACTGGAGTTATACGGTAACCTCGTGGTGGCGTGCAGCCACCATGTGGATGGATATTGAGTTCCAAACACTGGTCCTGTGCAAGAGCATCCAGTGCTCTTAAGTGCTGAGCCATCTCTTTAGCTCC
P49	CAGTGCTAGAGGAGGTCAGAAGAGGGCATTGGATCCCCCAGAACTGGAGTTATACGGTAACCTCGTGGTGGAAAGGCGCCACCATGTGGATGGATATTGAGTTCCAAACACTGGTCCTGTGCAAGAGCATCCAGTGCTCTTAAGTGCTGAGCCATCTCTTTAGCTCC
P50	CAGTGCTAGAGGAGGTCAGAAGAGGGCATTGGATCCCCCAGAACTGGAGTTATACGGTAACCTCGTGGTGGACGCTGGCCACCATGTGGATGGATATTGAGTTCCAAACACTGGTCCTGTGCAAGAGCATCCAGTGCTCTTAAGTGCTGAGCCATCTCTTTAGCTCC
P51	CAGTGCTAGAGGAGGTCAGAAGAGGGCATTGGATCCCCCAGAACTGGAGTTATACGGTAACCTCGTGGTGGTGCGCAGCCACCATGTGGATGGATATTGAGTTCCAAACACTGGTCCTGTGCAAGAGCATCCAGTGCTCTTAAGTGCTGAGCCATCTCTTTAGCTCC
P52	CAGTGCTAGAGGAGGTCAGAAGAGGGCATTGGATCCCCCAGAACTGGAGTTATACGGTAACCTCGTGGTGGTCCATTACCACCATGTGGATGGATATTGAGTTCCAAACACTGGTCCTGTGCAAGAGCATCCAGTGCTCTTAAGTGCTGAGCCATCTCTTTAGCTCC
P53	CAGTGCTAGAGGAGGTCAGAAGAGGGCATTGGATCCCCCAGAACTGGAGTTATACGGTAACCTCGTGGTGGAGTTCACCCACCATGTGGATGGATATTGAGTTCCAAACACTGGTCCTGTGCAAGAGCATCCAGTGCTCTTAAGTGCTGAGCCATCTCTTTAGCTCC
P54	CAGTGCTAGAGGAGGTCAGAAGAGGGCATTGGATCCCCCAGAACTGGAGTTATACGGTAACCTCGTGGTGGGTTCTTACCACCATGTGGATGGATATTGAGTTCCAAACACTGGTCCTGTGCAAGAGCATCCAGTGCTCTTAAGTGCTGAGCCATCTCTTTAGCTCC
P55	CAGTGCTAGAGGAGGTCAGAAGAGGGCATTGGATCCCCCAGAACTGGAGTTATACGGTAACCTCGTGGTGGCTTTGTGCCACCATGTGGATGGATATTGAGTTCCAAACACTGGTCCTGTGCAAGAGCATCCAGTGCTCTTAAGTGCTGAGCCATCTCTTTAGCTCC
P56	CAGTGCTAGAGGAGGTCAGAAGAGGGCATTGGATCCCCCAGAACTGGAGTTATACGGTAACCTCGTGGTGGTTATGATCCACCATGTGGATGGATATTGAGTTCCAAACACTGGTCCTGTGCAAGAGCATCCAGTGCTCTTAAGTGCTGAGCCATCTCTTTAGCTCC
P51t1	GGTCAGAAGAGGGCATTGGATCCCCCAGAACTGGAGTTATACGGTAACCTCGTGGTGGTGCGCAGCCACCATGTGGATGGATATTGAGTTCCAAACACTGGTCCTGTGCAAGAGCATCCAGTGCTCTTAAGTGCTGAGCC
P51t2	AGGGCATTGGATCCCCCAGAACTGGAGTTATACGGTAACCTCGTGGTGGTGCGCAGCCACCATGTGGATGGATATTGAGTTCCAAACACTGGTCCTGTGCAAGAGCATCCAGTGCTCT
P51t3	TGGATCCCCCAGAACTGGAGTTATACGGTAACCTCGTGGTGGTGCGCAGCCACCATGTGGATGGATATTGAGTTCCAAACACTGGTCCTGTGCAAGAGCATCCA
P51t4	CCAGAACTGGAGTTATACGGTAACCTCGTGGTGGTGCGCAGCCACCATGTGGATGGATATTGAGTTCCAAACACTGG
