## Supplementary material for "3’ UTR Insertion of a Directed-Evolved RNA Element for Enhanced Translation": Table S1-S3: table s2 Information of plasmids, mrnas, primers and UTRs, etc.xlsx

### Sheet: Sheet1
plasmid
pLV-EF1a-NLS-dCasRx-NLS-2A-EGFP	Lentivirus generation	addgene 109050
pLV-EF1a-dCasRx-NLS-2A-EGFP	Lentivirus generation
pLV-EF1a-dCasRx-2A-EGFP	Lentivirus generation
psPAX2	Lentivirus generation	addgene 12260
pMD2.G	Lentivirus generation	addgene 12259
pmirGLO	Dual-luciferase	MiaoLingBio P0198
pU6-crRNA-Fluc-spacer-R-SINEB2	Control
pU6-crRNA-Fluc-spacer-1-SINEB2	Validation
pU6-crRNA-Fluc-spacer-2-SINEB2	Validation
pU6-crRNA-Fluc-spacer-3-SINEB2	Validation
pU6-crRNA-Fluc-spacer-4-SINEB2	Validation
pU6-crRNA-Fluc-spacer-5-SINEB2	Validation
pU6-crRNA-Fluc-spacer-6-SINEB2	Validation
pU6-crRNA-Fluc-spacer-7-SINEB2	Validation
pU6-crRNA-Fluc-spacer-8-SINEB2	Validation
pU6-crRNA-Fluc-spacer-9-SINEB2	Validation
pEF1α-GFP	Validation
pUbC-GFP	Validation
pEF1α-PuroR	Validation
pUbC-PuroR	Validation
pU6-crRNA-PuroR-spacer-R-SINEB2	Control
pU6-crRNA-PuroR-spacer-1-SINEB2	Validation
pU6-crRNA-PuroR-spacer-2-SINEB2	Validation
pU6-crRNA-PuroR-spacer-3-SINEB2	Validation
pU6-crRNA-PuroR-spacer-4-SINEB2	Validation
pU6-crRNA-PuroR-spacer-5-SINEB2	Validation
pU6-crRNA-PuroR-spacer-6-SINEB2	Validation
pU6-crRNA-PuroR-spacer-7-SINEB2	Validation
pU6-crRNA-PuroR-spacer-8-SINEB2	Validation
pLV-U6-PuroR-spacer-5-SINEB2(lib)-UbC-PuroR	Lentivirus generation
pU6-crRNA-Fluc-spacer-4-Random	Control
pU6-crRNA-Fluc-spacer-4-P1	Validation
pU6-crRNA-Fluc-spacer-4-P2	Validation
pU6-crRNA-Fluc-spacer-4-P3	Validation
pU6-crRNA-Fluc-spacer-4-P4	Validation
pU6-crRNA-Fluc-spacer-4-P5	Validation
pU6-crRNA-Fluc-spacer-4-P6	Validation
pU6-crRNA-Fluc-spacer-4-P7	Validation
pU6-crRNA-Fluc-spacer-4-P8	Validation
pU6-crRNA-Fluc-spacer-4-P9	Validation
pU6-crRNA-Fluc-spacer-4-P10	Validation
pU6-crRNA-Fluc-spacer-4-P11	Validation
pU6-crRNA-Fluc-spacer-4-P12	Validation
pU6-crRNA-Fluc-spacer-4-P13	Validation
pU6-crRNA-Fluc-spacer-4-P14	Validation
pU6-crRNA-Fluc-spacer-4-P15	Validation
pU6-crRNA-Fluc-spacer-4-P16	Validation
pU6-crRNA-Fluc-spacer-4-P17	Validation
pU6-crRNA-Fluc-spacer-4-P18	Validation
pU6-crRNA-Fluc-spacer-4-P19	Validation
pU6-crRNA-Fluc-spacer-4-P20	Validation
pU6-crRNA-Fluc-spacer-4-P21	Validation
pU6-crRNA-Fluc-spacer-4-P22	Validation
pU6-crRNA-Fluc-spacer-4-P23	Validation
pU6-crRNA-Fluc-spacer-4-P24	Validation
pU6-crRNA-Fluc-spacer-4-P25	Validation
pU6-crRNA-Fluc-spacer-4-P26	Validation
pU6-crRNA-Fluc-spacer-4-P27	Validation
pU6-crRNA-Fluc-spacer-4-P28	Validation
pU6-crRNA-Fluc-spacer-4-P29	Validation
pU6-crRNA-Fluc-spacer-4-P30	Validation
pU6-crRNA-Fluc-spacer-4-P31	Validation
pU6-crRNA-Fluc-spacer-4-P32	Validation
pU6-crRNA-Fluc-spacer-4-P33	Validation
pU6-crRNA-Fluc-spacer-4-P34	Validation
pU6-crRNA-Fluc-spacer-4-P35	Validation
pU6-crRNA-Fluc-spacer-4-P36	Validation
pU6-crRNA-Fluc-spacer-4-P37	Validation
pU6-crRNA-Fluc-spacer-4-P38	Validation
pU6-crRNA-Fluc-spacer-4-P39	Validation
pU6-crRNA-Fluc-spacer-4-P40	Validation
pU6-crRNA-Fluc-spacer-4-P41	Validation
pU6-crRNA-Fluc-spacer-4-P42	Validation
pU6-crRNA-Fluc-spacer-4-P43	Validation
pU6-crRNA-Fluc-spacer-4-P44	Validation
pU6-crRNA-Fluc-spacer-4-P45	Validation
pU6-crRNA-Fluc-spacer-4-P46	Validation
pU6-crRNA-Fluc-spacer-4-P47	Validation
pU6-crRNA-Fluc-spacer-4-P48	Validation
pU6-crRNA-Fluc-spacer-4-P49	Validation
pU6-crRNA-Fluc-spacer-4-P50	Validation
pU6-crRNA-Fluc-spacer-4-P51	Validation
pU6-crRNA-Fluc-spacer-4-P52	Validation
pU6-crRNA-Fluc-spacer-4-P53	Validation
pU6-crRNA-Fluc-spacer-4-P54	Validation
pU6-crRNA-Fluc-spacer-4-P55	Validation
pU6-crRNA-Fluc-spacer-4-P56	Validation
pU6-crRNA-PTEN-spacer-Random	Control
pU6-crRNA-PTEN-spacer-P1	Validation
pU6-crRNA-PTEN-spacer-P2	Validation
pU6-crRNA-PTEN-spacer-P3	Validation
pU6-crRNA-PTEN-spacer-P4	Validation
pU6-crRNA-PTEN-spacer-P5	Validation
pU6-crRNA-PTEN-spacer-P6	Validation
pU6-crRNA-PTEN-spacer-P7	Validation
pU6-crRNA-PTEN-spacer-P8	Validation
pU6-crRNA-PTEN-spacer-P9	Validation
pU6-crRNA-PTEN-spacer-P10	Validation
pU6-crRNA-PTEN-spacer-P11	Validation
pU6-crRNA-PTEN-spacer-P12	Validation
pU6-crRNA-PTEN-spacer-P13	Validation
pU6-crRNA-PTEN-spacer-P14	Validation
pU6-crRNA-PTEN-spacer-P15	Validation
pU6-crRNA-PTEN-spacer-P16	Validation
pU6-crRNA-PTEN-spacer-P17	Validation
pU6-crRNA-PTEN-spacer-P18	Validation
pU6-crRNA-PTEN-spacer-P19	Validation
pU6-crRNA-PTEN-spacer-P20	Validation
pU6-crRNA-PTEN-spacer-P21	Validation
pU6-crRNA-PTEN-spacer-P22	Validation
pU6-crRNA-PTEN-spacer-P23	Validation
pU6-crRNA-PTEN-spacer-P24	Validation
pU6-crRNA-PTEN-spacer-P25	Validation
pU6-crRNA-PTEN-spacer-P26	Validation
pU6-crRNA-PTEN-spacer-P27	Validation
pU6-crRNA-PTEN-spacer-P28	Validation
pU6-crRNA-PTEN-spacer-P29	Validation
pU6-crRNA-PTEN-spacer-P30	Validation
pU6-crRNA-PTEN-spacer-P31	Validation
pU6-crRNA-PTEN-spacer-P32	Validation
pU6-crRNA-PTEN-spacer-P33	Validation
pU6-crRNA-PTEN-spacer-P34	Validation
pU6-crRNA-PTEN-spacer-P35	Validation
pU6-crRNA-PTEN-spacer-P36	Validation
pU6-crRNA-PTEN-spacer-P37	Validation
pU6-crRNA-PTEN-spacer-P38	Validation
pU6-crRNA-PTEN-spacer-P39	Validation
pU6-crRNA-PTEN-spacer-P40	Validation
pU6-crRNA-PTEN-spacer-P41	Validation
pU6-crRNA-PTEN-spacer-P42	Validation
pU6-crRNA-PTEN-spacer-P43	Validation
pU6-crRNA-PTEN-spacer-P44	Validation
pU6-crRNA-PTEN-spacer-P45	Validation
pU6-crRNA-PTEN-spacer-P46	Validation
pU6-crRNA-PTEN-spacer-P47	Validation
pU6-crRNA-PTEN-spacer-P48	Validation
pU6-crRNA-PTEN-spacer-P49	Validation
pU6-crRNA-PTEN-spacer-P50	Validation
pU6-crRNA-PTEN-spacer-P51	Validation
pU6-crRNA-PTEN-spacer-P52	Validation
pU6-crRNA-PTEN-spacer-P53	Validation
pU6-crRNA-PTEN-spacer-P54	Validation
pU6-crRNA-PTEN-spacer-P55	Validation
pU6-crRNA-PTEN-spacer-P56	Validation
pUbC-EGFP-Ctrl	Control
pUbC-EGFP-5UTR SINEB2 +7nt	Validation
pUbC-EGFP-5UTR SINEB2 +13nt	Validation
pUbC-EGFP-5UTR SINEB2 +20nt	Validation
pUbC-EGFP-5UTR SINEB2 +27nt	Validation
pUbC-EGFP-5UTR SINEB2 +33nt	Validation
pUbC-EGFP-5UTR SINEB2 +40nt	Validation
pUbC-EGFP-5UTR SINEB2 +47nt	Validation
pUbC-EGFP-5UTR SINEB2 +53nt	Validation
pUbC-EGFP-5UTR SINEB2 +60nt	Validation
pUbC-EGFP-5UTR SINEMut1 +7nt	Validation
pUbC-EGFP-5UTR SINEMut1 +13nt	Validation
pUbC-EGFP-5UTR SINEMut1 +20nt	Validation
pUbC-EGFP-5UTR SINEMut1 +27nt	Validation
pUbC-EGFP-5UTR SINEMut1 +33nt	Validation
pUbC-EGFP-5UTR SINEMut1 +40nt	Validation
pUbC-EGFP-5UTR SINEMut1 +47nt	Validation
pUbC-EGFP-5UTR SINEMut1 +53nt	Validation
pUbC-EGFP-5UTR SINEMut1 +60nt	Validation
pUbC-EGFP-5UTR SINEMut2 +7nt	Validation
pUbC-EGFP-5UTR SINEMut2 +13nt	Validation
pUbC-EGFP-5UTR SINEMut2 +20nt	Validation
pUbC-EGFP-5UTR SINEMut2 +27nt	Validation
pUbC-EGFP-5UTR SINEMut2 +33nt	Validation
pUbC-EGFP-5UTR SINEMut2 +40nt	Validation
pUbC-EGFP-5UTR SINEMut2 +47nt	Validation
pUbC-EGFP-5UTR SINEMut2 +53nt	Validation
pUbC-EGFP-5UTR SINEMut2 +60nt	Validation
pUbC-EGFP-5UTR SINEB2 CUT1	Validation
pUbC-EGFP-5UTR SINEB2 CUT2	Validation
pUbC-EGFP-5UTR SINEB2 CUT3	Validation
pUbC-EGFP-5UTR SINEMut1 CUT1	Validation
pUbC-EGFP-5UTR SINEMut1 CUT2	Validation
pUbC-EGFP-5UTR SINEMut1 CUT3	Validation
pUbC-EGFP-5UTR SINEMut2 CUT1	Validation
pUbC-EGFP-5UTR SINEMut2 CUT2	Validation
pUbC-EGFP-5UTR SINEMut2 CUT3	Validation
pUbC-EGFP-3UTR SINEB2 B1L1	Validation
pUbC-EGFP-3UTR SINEB2 B1L2	Validation
pUbC-EGFP-3UTR SINEB2 B1L3	Validation
pUbC-EGFP-3UTR SINEB2 B2L1	Validation
pUbC-EGFP-3UTR SINEB2 B2L2	Validation
pUbC-EGFP-3UTR SINEB2 B2L3	Validation
pUbC-EGFP-3UTR SINEB2 B3L1	Validation
pUbC-EGFP-3UTR SINEB2 B3L2	Validation
pUbC-EGFP-3UTR SINEB2 B3L3	Validation
pUbC-EGFP-3UTR SINEB2 L1	Validation
pUbC-EGFP-3UTR SINEB2 L2	Validation
pUbC-EGFP-3UTR SINEB2 L3	Validation
pUbC-EGFP-3UTR SINEB2 L4	Validation
pUbC-EGFP-3UTR SINEB2 L5	Validation
pUbC-EGFP-3UTR P51 L1	Validation
pCMV-EGFP-3UTR	Control
pCMV-EGFP-3UTR P51 L1	Validation
pCMV-uDys-3UTR	Control
pCMV-uDys-3UTR P51 L1	Validation
pCMV-Fluc-3UTR	Control
pCMV-Fluc-3UTR P51 L1	Validation
pCMV-EGFP-Moderna 3UTR Ctrl	Control, IVT mRNA generation
pCMV-EGFP-Moderna 3UTR P51 Site1	Validation, IVT mRNA generation
pCMV-EGFP-Moderna 3UTR P51 Site2	Validation, IVT mRNA generation
pCMV-EGFP-Moderna 3UTR P51 Site3	Validation, IVT mRNA generation
pCMV-EGFP-Moderna 3UTR P51 Site4	Validation, IVT mRNA generation
pCMV-EGFP-Moderna 3UTR P51 Site5	Validation
pCMV-EGFP-Moderna 3UTR P51t1 Site2	Validation
pCMV-EGFP-Moderna 3UTR P51t2 Site2	Validation
pCMV-EGFP-Moderna 3UTR P51t3 Site2	Validation
pCMV-EGFP-Moderna 3UTR P51t4 Site2	Validation
pCMV-EGFP-3UTR P51 L1	Validation
pCMV-EGFP-3UTR P51t1 L1	Validation
pCMV-EGFP-3UTR P51t2 L1	Validation
pCMV-EGFP-3UTR P51t3 L1	Validation
pCMV-EGFP-3UTR P51t4 L1	Validation
pCMV-uDys-3UTR P51 L1	Validation
pCMV-uDys-3UTR P51t1 L1	Validation
pCMV-uDys-3UTR P51t2 L1	Validation
pCMV-uDys-3UTR P51t3 L1	Validation
pCMV-uDys-3UTR P51t4 L1	Validation
pCMV-Fluc-3UTR P51 L1	Validation
pCMV-Fluc-3UTR P51t1 L1	Validation
pCMV-Fluc-3UTR P51t2 L1	Validation
pCMV-Fluc-3UTR P51t3 L1	Validation
pCMV-Fluc-3UTR P51t4 L1	Validation
pSV40-Rluc	Internal report
pCMV-Fluc-Moderna 3UTR Ctrl	Control, IVT mRNA generation
pCMV-Fluc-Moderna 3UTR P51 Site1	Validation
pCMV-Fluc-Moderna 3UTR P51 Site2	Validation, IVT mRNA generation
pCMV-Fluc-Moderna 3UTR P51 Site3	Validation, IVT mRNA generation
pCMV-Fluc-Moderna 3UTR P51 Site4	Validation, IVT mRNA generation
pCMV-Fluc-Moderna 3UTR P51 Site5	Validation
pCMV-Fluc-Moderna 3UTR P51t1 Site2	Validation
pCMV-Fluc-Moderna 3UTR P51t2 Site2	Validation, IVT mRNA generation
pCMV-Fluc-Moderna 3UTR P51t3 Site2	Validation, IVT mRNA generation
pCMV-Fluc-Moderna 3UTR P51t4 Site2	Validation
pCMV-Fluc-B2M 3UTR Ctrl	Control
pCMV-Fluc-B2M 3UTR P51t3 Site1	Validation
pCMV-Fluc-B2M 3UTR P51t3 Site2	Validation
pCMV-Fluc-B2M 3UTR P51t3 Site3	Validation
pCMV-Fluc-B2M 3UTR P51t3 Site4	Validation
pCMV-Fluc-B2M 3UTR P51t3 Site5	Validation
pCMV-Fluc-B2M 3UTR P51t3 Site6	Validation
pCMV-Fluc-TMSB10 3UTR Ctrl	Control
pCMV-Fluc-TMSB10 3UTR P51t3 Site1	Validation
pCMV-Fluc-TMSB10 3UTR P51t3 Site2	Validation
pCMV-Fluc-TMSB10 3UTR P51t3 Site3	Validation
pCMV-Fluc-TMSB10 3UTR P51t3 Site4	Validation
pCMV-Fluc-TMSB10 3UTR P51t3 Site5	Validation
pCMV-Fluc-TMSB10 3UTR P51t3 Site6	Validation
pCMV-Fluc-TMSB10 3UTR P51t3 Site7	Validation
pCMV-Fluc-TMSB10 3UTR P51t3 Site8	Validation
pCMV-Fluc-TMSB10 3UTR P51t3 Site9	Validation
pCMV-Fluc-Moderna 3UTR P51t2 Site3	IVT mRNA generation
pCMV-Fluc-Moderna 3UTR P51t3 Site3	IVT mRNA generation
pCMV-SP-Moderna 3UTR Ctrl	IVT mRNA generation
pCMV-SP-Moderna 3UTR P51t3 Site3	IVT mRNA generation
pCMV-Fluc-BNT 3UTR Ctrl	IVT mRNA generation
pCMV-Fluc-BNT 3UTR P51t3 Site1	IVT mRNA generation
pCMV-Fluc-BNT 3UTR P51t3 Site2	IVT mRNA generation
pCMV-Fluc-BNT 3UTR P51t3 Site3	IVT mRNA generation
pCMV-Fluc-BNT 3UTR P51t3 Site4	IVT mRNA generation
pAAV-CMV-Fluc 3UTR Ctrl	Control, AAV generation
pAAV-CMV-Fluc 3UTR P51	Validation, AAV generation
pAAV-CMV-Fluc 3UTR P51t2	Validation, AAV generation
pAAV-CMV-Fluc 3UTR P51t3	Validation, AAV generation
pAAV-CMV-Fluc 3UTR P51-Int1	Validation, AAV generation
pAAV-CMV-Fluc 3UTR P51-Int2	Validation, AAV generation
pAAV-CMV-Fluc 3UTR P51t3-Int2	Validation, AAV generation
pAAV-CMV-uDys 3UTR Ctrl	Control, AAV generation
pAAV-CMV-uDys 3UTR P51t3-Int2	Validation, AAV generation
pAAV-RC9	AAV generation	MiaoLingBio P2846
pHELPER	AAV generation	MiaoLingBio P0243
pmirGLO-5UTR Ctrl	Validation
pmirGLO-5UTR +20bp	Validation
pmirGLO-5UTR +40bp	Validation
mRNA
Fluc mRNA-Moderna UTR Ctrl	Control
Fluc mRNA-Moderna 3UTR P51 Site2	Validation
Fluc mRNA-Moderna 3UTR P51 Site3	Validation
Fluc mRNA-Moderna 3UTR P51 Site4	Validation
Fluc mRNA-Moderna 3UTR P51t2 Site2	Validation
Fluc mRNA-Moderna 3UTR P51t2 Site3	Validation
Fluc mRNA-Moderna 3UTR P51t3 Site2	Validation
Fluc mRNA-Moderna 3UTR P51t3 Site3	Validation
EGFP mRNA-Moderna UTR Ctrl	Control
EGFP mRNA-Moderna 3UTR P51 Site2	Validation
EGFP mRNA-Moderna 3UTR P51 Site3	Validation
EGFP mRNA-Moderna 3UTR P51 Site4	Validation
SP mRNA-Moderna UTR Ctrl	Control
SP mRNA-Moderna 3UTR P51t3 Site3	Validation
Fluc mRNA-BNT UTR Ctrl	Control
Fluc mRNA-BNT 3UTR P51t3 Site1	Validation
Fluc mRNA-BNT 3UTR P51t3 Site2	Validation
Fluc mRNA-BNT 3UTR P51t3 Site3	Validation
Fluc mRNA-BNT 3UTR P51t3 Site4	Validation
in vitro RNA transcription
T7 promoter+gene Specific F(Moderna UTR)	TAATACGACTCACTATA+GGGAAATAAGAGAGAAAAGAAGAGTAAGAAGAAATATAAGACCCCG
T110+gene Specific R(Moderna UTR)	(70T+AGTCATATGC+30T)+TGCCGCCCACTCAGACTTTATTCAAAG
T7 promoter+gene Specific F(BNT UTR)	TAATACGACTCACTATAGGG+GAGAATAAACTAGTATTCTTCTGGTCCCCACAGACTCAGAGAG
T110+gene Specific R(BNT UTR)	(70T+AGTCATATGC+30T)+GCTAGCTCCAGGGTGTGGCTGG
UTR sequence
UTR in pUbC vector	pCAG 3'UTR (Ctrl)	AGCGGCCGCACTCCTCAGGTGCAGGCTGCCTATCAGAAGGTGGTGGCTGGTGTGGCCAATGCCCTGGCTCACAAATACCACTGAGATCTTTTTCCCTCTGCCAAAAATTATGGGGACATCATGAAGCCCCTTGAGCATCTGACTTCTGGCTAATAAAGGAAATTTATTTTCA
Moderna UTR	Moderna 5'UTR (mRNA-1273)	GGGAAATAAGAGAGAAAAGAAGAGTAAGAAGAAATATAAGACCCCGGCGCCGCCACC
	Moderna 3'UTR (mRNA-1273)	GCTGGAGCCTCGGTGGCCTAGCTTCTTGCCCCTTGGGCCTCCCCCCAGCCCCTCCTCCCCTTCCTGCACCCGTACCCCCGTGGTCTTTGAATAAAGTCTGAGTGGGCGGCA
BNT UTR	BNT 5'UTR (BNT-162b2)	GAGAATAAACTAGTATTCTTCTGGTCCCCACAGACTCAGAGAGAACCCGCCACC
	BNT 3'UTR (BNT-162b2)	CTCGAGCTGGTACTGCATGCACGCAATGCTAGCTGCCCCTTTCCCGTCCTGGGTACCCCGAGTCTCCCCCGACCTCGGGTCCCAGGTATGCTCCCACCTCCACCTGCCCCACTCACCACCTCTGCTAGTTCCAGACACCTCCCAAGCACGCAGCAATGCAGCTCAAAACGCTTAGCCTAGCCACACCCCCACGGGAAACAGCAGTGATTAACCTTTAGCAATAAACGAAAGTTTAACTAAGCTATACTAACCCCAGGGTTGGTCAATTTCGTGCCAGCCACACCCTGGAGCTAGC
B2M UTR	B2M 3UTR Ctrl	GCAGCATCATGGAGGTTTGAAGATGCCGCATTTGGATTGGATGAATTCCAAATTCTGCTTGCTTGCTTTTTAATATTGATATGCTTATACACTTACACTTTATGCACAAAATGTAGGGTTATAATAATGTTAACATGGACATGATCTTCTTTATAATTCTACTTTGAGTGCTGTCTCCATGTTTGATGTATCTGAGCAGGTTGCTCCACAGGTAGCTCTAGGAGGGCTGGCAACTTAGAGGTGGGGAGCAGAGAATTCTCTTATCCAACATCAACATCTTGGTCAGATTTGAACTCTTCAATCTCTTGCACTCAAAGCTTGTTAAGATAGTTAAGCGTGCATAAGTTAACTTCCAATTTACATACTCTGCTTAGAATTTGGGGGAAAATTTAGAAATAT…
TMSB10 UTR	TMSB10 3UTR Ctrl	GATCCTGGAGGATTTCCTACCCCCGTCCTCTTCGAGACCCCAGTCGTGATGTGGAGGAAGAGCCACCTGCAAGATGGACACGAGCCACAAGCTGCACTGTGAACCTGGGCACTCCGCGCCGATGCCACCGGCCTGTGGGTCTCTGAAGGGACCCCCCCCCAATCGGACTGCCAAATTCTCCGGTTTGCCCCGGGATATTATAGAAAATTATTTGTATGAATAATGAAAATAAAACACACCTCGTGGCA
CDS sequence
EGFP	ATGGTGAGCAAGGGCGAGGAGCTGTTCACCGGGGTGGTGCCCATCCTGGTCGAGCTGGACGGCGACGTAAACGGCCACAAGTTCAGCGTGTCCGGCGAGGGCGAGGGCGATGCCACCTACGGCAAGCTGACCCTGAAGTTCATCTGCACCACCGGCAAGCTGCCCGTGCCCTGGCCCACCCTCGTGACCACCCTGACCTACGGCGTGCAGTGCTTCAGCCGCTACCCCGACCACATGAAGCAGCACGACTTCTTCAAGTCCGCCATGCCCGAAGGCTACGTCCAGGAGCGCACCATCTTCTTCAAGGACGACGGCAACTACAAGACCCGCGCCGAGGTGAAGTTCGAGGGCGACACCCTGGTGAACCGCATCGAGCTGAAGGGCATCGACTTCAAGGAG…
Firefly	ATGGAAGATGCCAAAAACATTAAGAAGGGCCCAGCGCCATTCTACCCACTCGAAGACGGGACCGCCGGCGAGCAGCTGCACAAAGCCATGAAGCGCTACGCCCTGGTGCCCGGCACCATCGCCTTTACCGACGCACATATCGAGGTGGACATTACCTACGCCGAGTACTTCGAGATGAGCGTTCGGCTGGCAGAAGCTATGAAGCGCTATGGGCTGAATACAAACCATCGGATCGTGGTGTGCAGCGAGAATAGCTTGCAGTTCTTCATGCCCGTGTTGGGTGCCCTGTTCATCGGTGTGGCTGTGGCCCCAGCTAACGACATCTACAACGAGCGCGAGCTGCTGAACAGCATGGGCATCAGCCAGCCCACCGTCGTATTCGTGAGCAAGAAAGGGCTG…
SpikeProtein (SARS-Cov2)	ATGTTCGTGTTCCTGGTGCTGCTGCCCCTGGTGAGCAGCCAGTGCGTGAACCTGACCACCCGGACCCAGCTGCCACCAGCCTACACCAACAGCTTCACCCGGGGCGTCTACTACCCCGACAAGGTGTTCCGGAGCAGCGTCCTGCACAGCACCCAGGACCTGTTCCTGCCCTTCTTCAGCAACGTGACCTGGTTCCACGCCATCCACGTGAGCGGCACCAACGGCACCAAGCGGTTCGACAACCCCGTGCTGCCCTTCAACGACGGCGTGTACTTCGCCAGCACCGAGAAGAGCAACATCATCCGGGGCTGGATCTTCGGCACCACCCTGGACAGCAAGACCCAGAGCCTGCTGATCGTGAATAACGCCACCAACGTGGTGATCAAGGTGTGCGAGTTC…
uDys	ATGCTGTGGTGGGAGGAGGTGGAGGATTGTTACGAGAGAGAGGACGTGCAGAAGAAGACCTTCACCAAGTGGGTGAACGCCCAGTTCTCCAAGTTCGGCAAGCAGCACATCGAGAACCTGTTCAGCGACCTGCAGGATGGCAGAAGGCTGCTGGATCTGCTGGAGGGCCTGACCGGCCAGAAGCTGCCTAAGGAGAAGGGCTCCACAAGAGTGCACGCCCTGAACAACGTGAACAAGGCCCTGAGGGTGCTGCAGAACAACAACGTGGACCTGGTGAACATCGGCTCCACCGACATCGTGGACGGCAACCACAAGCTGACACTGGGCCTGATCTGGAACATCATCCTGCACTGGCAGGTGAAGAACGTGATGAAGAACATCATGGCCGGCCTGCAGCAG…
qPCR primers
Fluc-qP-F	cgctcagcaaggaggtaggtg
Fluc-qP-R	gtgtcttaccggtgtccaagtcc
uDys-qP-F	GAACAAGTCCGTGACCCAGAAG
uDys-qP-R	GGATCTGCTCCCTGGTTGTCAC
RL39-qP-F	CATTCCCCAGTGGATTCGGAT
RL39-qP-R	GACCCAGCTTGGTTCTTCTCC
GAPDH-qP-F	GGAGCGAGATCCCTCCAAAAT
GAPDH-qP-R	GGCTGTTGTCATACTTCTCATGG
siRNAs
siRL39-1-s	CACAAGACUUUCAGGAUUA/dT//dT/
siRL39-1-a	UAAUCCUGAAAGUCUUGUG/dT//dT/
siRL39-2-s	GAACCAAGCUGGGUCUAUA/dT//dT/
siRL39-2-a	UAUAGACCCAGCUUGGUUC/dT//dT/
siRL39-3-s	GGUCACGAUCAUGUUACCA/dT//dT/
siRL39-3-a	UGGUAACAUGAUCGUGACC/dT//dT/
