## Supplementary material for "3’ UTR Insertion of a Directed-Evolved RNA Element for Enhanced Translation": Table S1-S3: table s3 reagent and resource.xlsx

### Sheet: SINEB2-P51t3 table s3 reagent a
REAGENT OR RESOURCE	SOURCE	IDENTIFIER
Antibodies
Rabbit polyclonal anti-SARS-CoV-2 Spike Glycoprotein (944-1218aa)	Proteintech	Cat# 28867-1-AP
Anti-Rfx Cas13d (N-term) antibody	Abcam	Cat# ab314741
RPL39 Polyclonal antibody	Proteintech	Cat# 14990-1-AP
PTEN (138G6) Rabbit mAb	Cell Signaling	Cat# 9559T
Anti-Dystrophin/DMD Antibody	BOSTER	Cat# PB9276
Beta Actin Monoclonal antibody	Proteintech	Cat# 66009-1-Ig
Bacterial and virus strains
DH5α Competent Cells	Sangon	Cat# B528413
TransStbl3 Chemically Competent Cell	Transgene	Cat# CD521-02
Trelief? 5α Chemically Competent Cell	Tsingke	Cat# TSC-C01
LV-EF1a-NLS-dCasRx-NLS-2A-EGFP	This study	N/A
LV-EF1a-dCasRx-NLS-2A-EGFP	This study	N/A
LV-EF1a-dCasRx-2A-EGFP	This study	N/A
LV-U6-PuroR-spacer-5-SINEB2(lib)-UbC-PuroR	This study	N/A
AAV-CMV-Fluc 3UTR Ctrl	This study	N/A
AAV-CMV-Fluc 3UTR P51	This study	N/A
AAV-CMV-Fluc 3UTR P51t2	This study	N/A
AAV-CMV-Fluc 3UTR P51t3	This study	N/A
AAV-CMV-Fluc 3UTR P51-Int1	This study	N/A
AAV-CMV-Fluc 3UTR P51-Int2	This study	N/A
AAV-CMV-Fluc 3UTR P51t3-Int2	This study	N/A
AAV-CMV-uDys 3UTR Ctrl	This study	N/A
AAV-CMV-uDys 3UTR P51t3-Int2	This study	N/A
Chemicals, peptides, and recombinant proteins
HUMAN RL39-HisTag	This study	N/A
Critical commercial assays
DMEM	Gibco	Cat# C11995500BT
FBS	Gibco	Cat# A5669701
SMM 293-TII Expression Medium	SinoBiological	Cat# M293TII
MEM/EBSS	HyClone	Cat# SH30024.01
Non-Essential Amino Acid	HyClone	Cat# SH30238.01
Trypsin	Gibco	Cat# 25300062
PBS	Gibco	Cat# C10010500BT
PEI 40000	Yeasen	Cat# 40816ES02
Lipofectamine? 3000	Thermo Fisher	Cat# L3000015
NanoTrans? Transfection Reagent Plus	CYTOCH	Cat# CT0005
RIPA	Epizyme	Cat# PC103
Cell lysis buffer for Western and IP	Beyotime	Cat# P0013
Protease inhibitor cocktail for general use, 100X	Beyotime	Cat# P1005
Protein A/G Magnetic Beads	MCE	Cat# HY-K0202
PMSF	Solarbio	Cat# P0100
BCA Protein Assay Kit	Epizyme	Cat# ZJ102
PAGE Gel Rapid Preparation Kit	Epizyme	Cat# PG221
PVDF 0.45?μm	Millipore	Cat# WGPVDF45
PVDF 0.22?μm	Millipore	Cat# WGPVDF22
Protein loading buffer	Epizyme	Cat# LT101
Protein ladder	Mei5bio	Cat# MF290-plus-01
Rapid blocking buffer	NCM Biotech	Cat# P30500
10× TBST buffer	Epizyme	Cat# PS103S
T7 Co-transcription RNA Synthesis Kit	CYNBIO	Cat# C3050
RNA purification magnetic beads	Transgene	Cat# EC501
RNA Clean & Concentrator-5	ZYMO	Cat# R1014
Univeral Antibody Diluent	NCM Biotech	Cat# WB500D
Dual Luciferase Reporter Gene Assay Kit	Beyotime	Cat# RG028
Firefly Luciferase Reporter Gene Assay Kit	Beyotime	Cat# RG006
D-Luciferin, Potassium Salt?	Yeasen	Cat# 40902ES03
EcoRI-HF	NEB	Cat# R3101S
KpnI-HF	NEB	Cat# R3142S
NotI-HF	NEB	Cat# R3189V
HindIII-HF	NEB	Cat# R3104S
BsmbI-v2	NEB	Cat# R0739L
T4 DNA Ligase	NEB	Cat# M0202S
KOD-Plus-Neo	TOYOBO	Cat# KOD-401
2×TransFast??Taq?PCR SuperMix	Transgene	Cat# AS102-02
ClonExpress Ultra One Step Cloning Kit	Vazyme	Cat# C115-02
DNA loading buffer	Transgene	Cat# GH101-01
DNA ladder	Beyotime	Cat# D0107
DNA ladder	Mei5bio	Cat# MF751-01
50× TAE buffer	Sangon	Cat# B548101-0500
CCK-8	NCM Biotech	Cat# C6005
Hifair? AdvanceFast 1st Strand cDNA Synthesis Kit (No Dye)	Yeasen	Cat# 11150ES60
Hieff? qPCR SYBR Green Master Mix(No Rox)	Yeasen	Cat# 11201ES08
Human Immunodeficiency Virus type 1 (HIV-1) p24 ELISA Kit	SinoBiological	Cat# KIT11695
OptiPrep Density Gradient Medium	Sigma-Aldrich	Cat# D1556
EasyPure??PCR Purification Kit	Transgene	Cat# EP101-02
EasyPure??Quick Gel Extraction Kit	Transgene	Cat# EG101-01
EasyPure? 1-Tube Universal EndoFree Plasmid MaxiPrep Kit	Transgene	Cat# EM152-01
EasyPure? Genomic DNA Kit	Transgene	Cat# EE101-02
TIANprep Mini Plasmid Kit	Tiangen	Cat# DP103-03
Experimental models: Cell lines
Human/HEK293T	ATCC	Cat# CRL-3216
Mus musculus/C2C12	NSTI-BMCR	1101MOU-PUMC000099
Human/HEK293F	NSTI-BMCR	1101HUM-PUMC000393
Human/A375	ATCC	Cat# CRL-1619
